# Novel Human Kidney Cell Subsets Identified by Mux-Seq

**DOI:** 10.1101/2020.03.02.973925

**Authors:** Andrew W. Schroeder, Swastika Sur, Priyanka Rashmi, Izabella Damm, Arya Zarinsefat, Matthias Kretzler, Jeff Hodgin, George Hartoularos, Tara Sigdel, Jimmie Chun Ye, Minnie M. Sarwal, for the Kidney Precision Medicine Project

## Abstract

**Background:** The kidney is a highly complex organ that performs multiple functions necessary to maintain systemic homeostasis, with complex interplay from different kidney sub-structures and the coordinated response of diverse cell types, few known and likely many others, as yet undiscovered. Traditional global sequencing techniques are limited in their ability to identify unique and functionally diverse cell types in complex tissues.

**Methods:** Herein we characterize over 45,000 cells from 10 normal human kidneys using unbiased single-cell RNA sequencing. We also apply, for the first time, an approach of multiplexing kidney samples (Mux-Seq), pooled from different individuals, to save input sample amount and cost. We applied the computational tool Demuxlet to assess differential expression across multiple individuals by pooling human kidney cells for scRNA sequencing, utilizing individual genetic variability to determine the identity of each cell.

**Results:** Multiplexed droplet single-cell RNA sequencing results were highly correlated with the singleplexed sample run data. One hundred distinct cell cluster populations in total were identified across the major cell types of the kidney, with varied functional states. Proximal tubular and collecting duct cells were the most heterogeneous, displaying multiple clusters with unique ontologies. Novel proximal tubular cell subsets were identified with regenerative potential. Trajectory analysis demonstrated evolution of cell states between intercalated and principal cells in the collecting duct.

**Conclusions:** Healthy kidney tissue has been successfully analyzed to detect all known renal cell types, inclusive of resident and infiltrating immune cells in the kidney. Mux-Seq is a unique method that allows for rapid and cost-effective single cell, in depth, transcriptional analysis of human kidney tissue.

**Significance Statement:** Use of renal biopsies for single cell transcriptomics is limited by small tissue availability and batch effects. In this study, we have successfully employed the use of Mux-Seq for the first time in kidney. Mux-Seq allows the use of single cell technology at a much more cost-effective manner by pooling samples from multiple individuals for a single sequencing run. This is even more relevant in the case of patient biopsies where the input of tissue is significantly limited. We show that the data from overlapping tissue samples are highly correlated between Mux-Seq and traditional Singleplexed RNA seq. Furthermore, the results from Mux-Seq of 4 pooled samples are highly correlated with singleplexed data from 10 singleplex samples despite the inherent variability among individuals.
