## Supplemental Table 1 for "Novel Human Kidney Cell Subsets Identified by Mux-Seq"

### Sheet: Table S4 Sample_Metadata
Singleplexed Samples
Sample ID	Tissue Morbidity	AGE	GENDER	cells/mg	Viability % - UCSF	Estimated Number of Cells - UCSF	Mean Reads per Cell	Median Genes per Cell	Number of Reads	Valid Barcodes	Sequencing Saturation	Q30 Bases in Barcode	Q30 Bases in RNA Read	Q30 Bases in Sample Index	Q30 Bases in UMI	Reads Mapped to Genome	Reads Mapped Confidently to Genome	Reads Mapped Confidently to Intergenic Regions	Reads Mapped Confidently to Intronic Regions	Reads Mapped Confidently to Exonic Regions	Reads Mapped Confidently to Transcriptome	Reads Mapped Antisense to Gene	Fraction Reads in Cells	Total Genes Detected	Median UMI Counts per Cell
18-139-1	Native Nephrectomy	61	M	4625	87	1796	341036	2708	612500874	0.966	0.812	0.962	0.903	0.904	0.96	0.918	0.887	0.071	0.242	0.574	0.544	0.013	0.432	23533	9015
18-312-6	Native Nephrectomy	71	M	1000	50	3685	109163	2360	402268141	0.968	0.682	0.959	0.88	0.935	0.958	0.863	0.832	0.051	0.241	0.54	0.51	0.011	0.559	23425	6873
1904	Native Nephrectomy	Unkown	Unknown	40000	92	1268	334825	1508	424558470	0.97	0.861	0.963	0.903	0.942	0.96	0.921	0.89	0.083	0.132	0.675	0.649	0.012	0.322	21401	6272
2586	Native Nephrectomy (UUO)	59	F	4267	65	5240	73231	1378	383734189	0.966	0.695	0.957	0.878	0.931	0.957	0.836	0.792	0.049	0.226	0.518	0.486	0.013	0.405	23175	3023
2582	Transplant Nephrectomy	28	F	8000	80	6256	69381	1279	434053263	0.964	0.651	0.957	0.88	0.948	0.957	0.84	0.78	0.048	0.257	0.475	0.446	0.012	0.462	22546	3420
17-1606	Native Nephrectomy	56	F	788	83	2156	188115	1115	405577843	0.963	0.841	0.962	0.908	0.953	0.96	0.924	0.898	0.062	0.178	0.658	0.625	0.016	0.278	21253	3131
2584	Transplant Nephrectomy	31	M	14000	79	6393	61260	696	391638256	0.963	0.838	0.958	0.882	0.948	0.957	0.847	0.799	0.044	0.25	0.505	0.477	0.013	0.447	20700	1474
18-342-6	Native Nephrectomy	69	M	1933	50	8698	50277	595	437310416	0.968	0.818	0.958	0.885	0.921	0.957	0.838	0.794	0.054	0.216	0.524	0.491	0.016	0.407	22042	1170
2585	Native Nephrectomy	57	M	1533	73	9927	44344	529	440207021	0.97	0.763	0.958	0.878	0.93	0.958	0.849	0.809	0.052	0.22	0.537	0.508	0.016	0.359	22113	1427
18-142-6	Native Nephrectomy	68	F	1266	45	13877	29537	352	409886274	0.969	0.843	0.957	0.884	0.906	0.956	0.831	0.776	0.046	0.206	0.524	0.501	0.009	0.479	21719	825
1905	Native Nephrectomy	Unknown	Unknown	120000	50	2666	122441	71	326429531	0.973	0.868	0.962	0.896	0.939	0.96	0.918	0.894	0.088	0.114	0.691	0.664	0.015	0.311	19673	2095
18-162-6	Native Nephrectomy	64	F	800	45	38739	9076	31	351605116	0.971	0.921	0.96	0.886	0.907	0.959	0.859	0.83	0.072	0.081	0.678	0.658	0.007	0.702	19526	250
Mux-Seq Samples
All-2 (same day, same batch repeat of All-1)						4194	97055	1235	407048749	0.967	0.734	0.958	0.885	0.906	0.957	0.853	0.808	0.048	0.238	0.523	0.493	0.013	0.349	22938	2964
All-1 (multiplexed2582, 2584, 2585, 2586)						3401	118671	1208	403600677	0.967	0.769	0.956	0.879	0.934	0.955	0.844	0.798	0.048	0.246	0.503	0.473	0.014	0.332	22280	2732
Combined mean						3798	107863	1222	405324713															22609	2848
std. dev.						560.74	15284.8	19.09	2.43816e+06	0	0.02	0	0	0.02	0	0.01	0.01	0	0.01	0.01	0.01	0	0.01	465.28	164.05
