## Supplemental Table 2 for "Novel Human Kidney Cell Subsets Identified by Mux-Seq"

### Sheet: Sheet1
Cell type	Gene Symbol (standard)
Podocyte	PODXL
Podocyte	WT1
Podocyte	NPHS2
Podocyte	NPHS1
Podocyte	CLIC5
Mesangial	ACTA2
Proximal Tubule	GATM
Proximal Tubule	ALDOB
Proximal Tubule	GPX3
Proximal Tubule	MIOX
Proximal Tubule	AQP1
Proximal Tubule	PDZK1
Proximal Tubule	LRP2
TAL	UMOD
TAL	SLC12A1
DCT	WFDC2
DCT	SLC12A3
DCT/CNT	SCNN1G
CNT	SLC8A1
vSMCs	TAGLN
Stroma	DCN
CNT	HSD11B2
PC	FXYD4
PC	AQP2
PC	AQP3
IC	ATP6V0D2
IC	ATP6V1G3
ICalpha	AQP6
ICalpha	SLC4A1
ICbeta	KLK1
Endothelial	RNASE1
Endothelial	IFI27
Endothelial	RAMP2
Endothelial	EMCN
Endothelial	CD34
Endothelial	PECAM1 / CD31
Endothelial	EHD3
B cells	IGHG4
NK	NKG7
Myeloid	S100A8
